# SR2: Sparse Representation Learning for Scalable Single-cell RNA Sequencing Data Analysis

**DOI:** 10.1101/2023.07.31.551228

**Authors:** Kai Zhao, Hon-Cheong So, Zhixiang Lin

## Abstract

Single-cell RNA-sequencing (scRNA-seq) technology has been widely used to measure the transcriptome of cells in complex and heterogeneous systems. Integrative analysis of multiple scRNA-seq data can transform our understanding of various aspects of biology at the single-cell level. Many computational methods are proposed for data integration. However, few methods for scRNA-seq data integration explicitly model variation from heterogeneous biological conditions for interpretation. Modeling the variation helps understand the effect of biological conditions on complex biological systems.

Our study proposes SR2 to capture gene expression patterns from heterogeneous biological conditions and discover cell identity simultaneously. Therefore, it can uncover the effect of biological conditions on the gene expression of cells and simultaneously achieve state-of-the-performance in cell identity discovery in our comprehensive comparison. Notably, SR2 is extended to model the effects of biological conditions on gene expression for cell populations, thus uncovering the effect of biological conditions on gene expression for cell populations and identifying putative condition-associated cell populations. To improve its scalability, we incorporate a batch-fitting strategy to ensure it is scalable to scRNA-seq data with arbitrary sample sizes. Moreover, the broad applicability of SR2 in biomedical studies has been demonstrated via applications. The complete package of SR2 is available at https://github.com/kai0511/SR2.
