## Supplementary Tables for "SR2: Sparse Representation Learning for Scalable Single-cell RNA Sequencing Data Analysis"

### Sheet: Table S1
	Alpha cell population	Beta cell population 1	Beta cell population 2	Stellate cell population	Beta cell population 3	Pancreatic polypeptide cells (PP cells)
diabetes	0.447343	0.344639	0.0704459	0.0365275	0.06926	0.0317837
normal	0.376059	0.350272	0.118682	0.0604197	0.0520581	0.0425096

### Sheet: Table S2
	T cell population	erythroid lineage cell population	monocyte cell population	Neutrophil cell population	B cell population	platelet cell population
control	0.556108	0.113636	0.1875	0.0809659	0.0355114	0.0262784
mild COVID-19	0.577415	0.197443	0.127841	0.0298295	0.0617898	0.00568182
severe COVID-19	0.355049	0.2666	0.10223	0.15109	0.0651466	0.0598847
